# Bovine milk somatic cell transcriptomic response to *Staphylococcus aureus* is dependent on strain genotype

**DOI:** 10.1101/2021.03.04.433893

**Authors:** Dagmara A. Niedziela, Paul Cormican, Gilles Foucras, Finola C. Leonard, Orla M. Keane

## Abstract

**Background:** Mastitis is an economically important disease of dairy cows with Staphylococcus aureus a major cause worldwide. Challenge of Holstein-Friesian cows demonstrated that S. aureus strain MOK124, which belongs to Clonal Complex (CC)151, caused clinical mastitis, while strain MOK023, belonging to CC97, caused mild or subclinical mastitis. The aim of this study was to elucidate the molecular mechanisms of the host immune response utilising a transcriptomic approach. Milk somatic cells were collected from cows infected with either S. aureus MOK023 or MOK124 at 0, 24, 48, 72 and 168 hours post-infection (hpi) and analysed for differentially expressed (DE) genes in response to each strain.

**Results:** In response to MOK023, 1278, 2278, 1986 and 1750 DE genes were found at 24, 48, 72 and 168 hpi, respectively, while 2293, 1979, 1428 and 1544 DE genes were found in response to MOK124 at those time points. Genes involved in milk production (CSN1, CSN10, CSN1S2, CSN2, a-LACTA and PRLR) were downregulated in response to both strains, with a more pronounced decrease in the MOK124 group. Immune response pathways such as NF-κB and TNF signalling were overrepresented in response to both strains at 24 hpi. These immune pathways continued to be overrepresented in the MOK023 group at 48 and 72 hpi, while the Hippo signalling, extracellular matrix interaction (ECM) and tight junction pathways were overrepresented in the MOK124 group between 48 and 168 hpi. Cellular composition analysis demonstrated that a neutrophil response was predominant in response to MOK124, while M1 macrophages were the main milk cell type post-infection in the MOK023 group.

**Conclusions:** A switch from immune response pathways to pathways involved in maintaining the integrity of the epithelial cell layer was observed in the MOK124 group from 48 hpi, which coincided with the occurrence of clinical signs in the infected animals. The higher proportion of M1 macrophages in the MOK023 group and lack of substantial neutrophil recruitment in response to MOK023 may indicate immune evasion by this strain. The results of this study highlight that the somatic cell transcriptomic response to S. aureus is dependent on the genotype of the infecting strain.
