## Supplementary File 1 for "Bovine milk somatic cell transcriptomic response to *Staphylococcus aureus* is dependent on strain genotype"

### Sheet: legend
Supplementary Table S1. Sample metadata and parameters of sequencing and alignment quality.

### Sheet: Table S1
Sample	Cow ID	Time (HPI)	Infecting strain	Sequencing round	RIN	Read Count	GC (%)	Q20 (%)	Q30 (%)	% uniquely mapped	Accession	Unique
504L-10-7-AM	504	0	MOK124	2	7	98400952	50.6289	98.3594	94.9405	95.4	ERS6602410	SAMEA8919539
506L-10-7-AM	506	0	MOK023	2	7.2	91742924	50.1846	98.3581	94.8778	96.2	ERS6602411	SAMEA8919540
565L-10-7-AM	565	0	MOK023	2	6.3	82723178	50.8152	98.3195	94.8065	94.88	ERS6602412	SAMEA8919541
568L-10-7-AM	568	0	MOK124	2	7.1	83554242	51.4124	98.3874	95.0259	94.55	ERS6602413	SAMEA8919542
582L-10-7-AM	582	0	MOK124	2	6.8	54330850	51.8299	98.3365	94.8822	90.23	ERS6602414	SAMEA8919543
604L-10-7-AM	604	0	MOK023	2	6.5	43082010	50.7326	98.2689	94.71	91.53	ERS6602415	SAMEA8919544
616L-10-7-AM	616	0	MOK124	2	7.6	91699444	50.5392	98.3992	95.0294	93.96	ERS6602416	SAMEA8919545
1776L-10-7-AM	1776	0	MOK124	2	6.9	71518696	50.0654	98.2517	94.6583	90.73	ERS6602417	SAMEA8919546
1920L-10-7-AM	1920	0	MOK124	2	5.9	92296876	51.4746	98.5072	95.2915	94.51	ERS6602418	SAMEA8919547
1922L-10-7-AM	1922	0	MOK023	2	7	80246430	51.5005	98.3252	94.8636	93.93	ERS6602419	SAMEA8919548
1934L-10-7-AM	1934	0	MOK023	2	7	49310500	50.3417	97.9696	93.9856	94.36	ERS6602420	SAMEA8919549
504L-11-7-AM	504	24	MOK124	2	8.5	115210400	51.433	98.2167	94.6077	93.27	ERS6602421	SAMEA8919550
506L-11-7-AM	506	24	MOK023	2	7.2	99709948	50.9181	98.0673	94.2109	93.42	ERS6602422	SAMEA8919551
565L-11-7-AM	565	24	MOK023	2	6.6	61651362	50.7652	98.0829	94.3144	94.74	ERS6602423	SAMEA8919552
568L-11-7-AM	568	24	MOK124	2	7.2	85602970	51.6683	98.1969	94.5538	94.47	ERS6602424	SAMEA8919553
582L-11-7-AM	582	24	MOK124	2	7.4	76973576	52.2836	98.1884	94.535	94.82	ERS6602425	SAMEA8919554
604L-11-7-AM	604	24	MOK023	2	7.3	97622688	51.2216	98.2308	94.6414	93.81	ERS6602426	SAMEA8919555
616L-11-7-AM	616	24	MOK124	2	6.7	93867558	51.9758	98.2795	94.7448	93.15	ERS6602427	SAMEA8919556
1776L-11-7-AM	1776	24	MOK124	1	8.2	96350038	52.4401	98.5279	95.4441	88.84	ERS6602428	SAMEA8919557
1920L-11-7-AM	1920	24	MOK124	1	7.2	84027962	51.1003	98.5019	95.3824	94.26	ERS6602429	SAMEA8919558
1922L-11-7-AM	1922	24	MOK023	1	7.6	75750466	52.2464	98.627	95.7275	93.25	ERS6602430	SAMEA8919559
1934L-11-7-AM	1934	24	MOK023	2	7	76951456	51.1029	98.019	94.094	93.05	ERS6602431	SAMEA8919560
504L-12-7-AM	504	48	MOK124	1	9.1	75228156	50.8632	98.5497	95.4698	92.09	ERS6602432	SAMEA8919561
506L-12-7-AM	506	48	MOK023	1	9.1	87491558	53.7566	98.5292	95.4944	89.71	ERS6602433	SAMEA8919562
565L-12-7-AM	565	48	MOK023	1	7.2	78208390	52.2922	98.3638	95.0346	92.2	ERS6602434	SAMEA8919563
568L-12-7-AM	568	48	MOK124	1	8.3	81354762	51.1725	98.6161	95.7051	94.14	ERS6602435	SAMEA8919564
582L-12-7-AM	582	48	MOK124	1	8	95431428	51.0027	98.5322	95.4295	94.37	ERS6602436	SAMEA8919565
604L-12-7-AM	604	48	MOK023	1	6.8	68568426	51.03	98.5998	95.639	92.22	ERS6602437	SAMEA8919566
1920L-12-7-AM	1920	48	MOK124	1	8.1	78027244	49.8625	98.5586	95.5013	90.63	ERS6602438	SAMEA8919567
1922L-12-7-AM	1922	48	MOK023	1	8.7	71218650	51.8728	98.5346	95.5108	90.63	ERS6602439	SAMEA8919568
1934L-12-7-AM	1934	48	MOK023	2	6.7	122198480	52.7823	98.1958	94.5693	93.93	ERS6602440	SAMEA8919569
504L-13-7	504	72	MOK124	1	7.6	72776534	52.4134	98.5758	95.5825	90.85	ERS6602441	SAMEA8919570
506L-13-7	506	72	MOK023	1	8.6	81045022	50.7551	98.5734	95.5595	92.08	ERS6602442	SAMEA8919571
565L-13-7	565	72	MOK023	1	8.9	78158784	53.0794	98.5393	95.483	93.45	ERS6602443	SAMEA8919572
568L-13-7	568	72	MOK124	1	9.3	83454734	51.4502	98.605	95.6374	93.8	ERS6602444	SAMEA8919573
582L-13-7	582	72	MOK124	1	7.7	86570124	53.1224	98.4134	95.21	90.25	ERS6602445	SAMEA8919574
604L-13-7	604	72	MOK023	2	6.6	96903796	50.0969	98.1864	94.5356	93.69	ERS6602446	SAMEA8919575
616L-13-7	616	72	MOK124	1	9.1	76910028	51.4684	98.465	95.2928	91.82	ERS6602447	SAMEA8919576
1920L-13-7	1920	72	MOK124	1	7.6	76256328	52.1243	98.6099	95.6623	92.75	ERS6602448	SAMEA8919577
1922L-13-7	1922	72	MOK023	1	9.4	90868522	51.4697	98.5302	95.4334	91.87	ERS6602449	SAMEA8919578
1934L-13-7	1934	72	MOK023	1	9.3	84627460	51.705	98.5744	95.5869	92.42	ERS6602450	SAMEA8919579
504L-17-7	504	168	MOK124	1	8.5	75476516	51.3852	98.562	95.5331	93.19	ERS6602451	SAMEA8919580
506L-17-7	506	168	MOK023	1	7.6	79628860	50.8362	98.6063	95.6404	92.26	ERS6602452	SAMEA8919581
565L-17-7	565	168	MOK023	1	7.8	102893426	51.2015	98.6019	95.6246	92.71	ERS6602453	SAMEA8919582
568L-17-7	568	168	MOK124	1	9	92380354	51.4015	98.4807	95.3357	91.37	ERS6602454	SAMEA8919583
582L-17-7	582	168	MOK124	1	9.5	78806840	50.6813	98.6552	95.759	92.26	ERS6602455	SAMEA8919584
604L-17-7	604	168	MOK023	1	9	87079552	49.9457	98.5316	95.4402	93.17	ERS6602456	SAMEA8919585
616L-17-7	616	168	MOK124	1	8.5	98404034	51.3986	98.5688	95.5554	93.98	ERS6602457	SAMEA8919586
1922L-17-7	1922	168	MOK023	1	9.5	91839610	51.2698	98.3945	95.0734	92.3	ERS6602458	SAMEA8919587
1934L-17-7	1934	168	MOK023	1	9.3	79968090	50.9541	98.4616	95.2771	93.75	ERS6602459	SAMEA8919588
						8.3488e+07	51.3615	98.4167	95.1381	92.905
