## Supplementary File 3 for "Bovine milk somatic cell transcriptomic response to *Staphylococcus aureus* is dependent on strain genotype"

### Sheet: All_Pathways_GO_human
Hours post infection (hpi)	MOK023	P value	Gene count	MOK124	P value	Amount of significant DE genes in pathway
24	immune system process	5.65e-72	403	immune system process	1.12e-63	576
	gliogenesis	0.00697	31	T cell receptor signaling pathway	0.000552	30
	G-protein coupled purinergic receptor signaling pathway	0.00867	7	membrane protein proteolysis	0.00456	19
	entry into cell of other organism involved in symbiotic interaction	0.0111	21	protein localization to nucleus	0.00788	34
	protein localization to nucleus	0.0133	17	threonine metabolic process	0.0167	5
	podosome assembly	0.0145	7	positive regulation of chromatin organization	0.0169	17
	marginal zone B cell differentiation	0.0211	5	positive regulation of transcription from RNA polymerase II promoter in response to hypoxia	0.0262	5
	mast cell secretory granule organization	0.0244	2	cell cycle arrest	0.0269	39
	antigen processing and presentation of exogenous peptide antigen via MHC class I	0.025	4	CD4-positive or CD8-positive, alpha-beta T cell lineage commitment	0.0287	10
	fever generation	0.0281	5	protein deacetylation	0.032	21
				positive regulation of protein binding	0.0332	20
				DNA damage response, signal transduction by p53 class mediator	0.0385	22
48	immune system process	1.78e-36	503	anatomical structure morphogenesis	1.14e-25	385
	small molecule metabolic process	2.24e-09	284	extracellular matrix organization	6.03e-10	72
	epithelial cell morphogenesis	0.0105	13	cornification	8.52e-06	31
	regulation of phagocytosis	0.0179	20	wound healing	1.59e-05	90
	JAK-STAT cascade involved in growth hormone signaling pathway	0.0182	8	bundle of His cell-Purkinje myocyte adhesion involved in cell communication	0.0013	6
	CD4-positive, alpha-beta T cell cytokine production	0.0263	10	regulation of heart rate by cardiac conduction	0.00353	14
	fatty acid derivative metabolic process	0.0334	33	muscle contraction	0.0168	57
				regulation of phospholipase activity	0.0256	18
				multinuclear osteoclast differentiation	0.0312	6
				apical junction assembly	0.0331	17
72	cell surface receptor signaling pathway	1.78e-20	397	anatomical structure morphogenesis	1.51e-23	296
	SRP-dependent cotranslational protein targeting to membrane	6.18e-07	29	cell junction organization	3.76e-09	51
	carboxylic acid metabolic process	2.73e-05	133	regulation of biological quality	1.55e-08	322
	nuclear-transcribed mRNA catabolic process, nonsense-mediated decay	0.000699	29	extracellular matrix organization	5.16e-05	49
	muscle system process	0.00192	71	regulation of heart rate by cardiac conduction	6.15e-05	14
	protein localization to membrane	0.00438	79	peptidyl-tyrosine phosphorylation	0.000177	53
	desmosome organization	0.00879	7	bundle of His cell-Purkinje myocyte adhesion involved in cell communication	0.000182	6
	positive regulation of transcription by RNA polymerase II	0.00917	137	muscle contraction	0.000245	50
	regulation of cell projection organization	0.0112	86	positive regulation of cell projection organization	0.00738	46
	T-helper 1 type immune response	0.0145	14	positive regulation of phosphorus metabolic process	0.00944	105
	aromatic compound catabolic process	0.026	82	ventricular cardiac muscle tissue development	0.012	14
	organic cyclic compound catabolic process	0.0293	85	cardiac muscle cell action potential involved in contraction	0.012	14
				Rho protein signal transduction	0.0405	28
				wound healing	0.043	61
168	system development	7.69e-17	505	biological adhesion	1.32e-18	187
	SRP-dependent cotranslational protein targeting to membrane	5.79e-16	38	peptidyl-tyrosine phosphorylation	1.4e-06	61
	nuclear-transcribed mRNA catabolic process, nonsense-mediated decay	3.54e-11	38	cell junction organization	7.11e-06	47
	cell death	8.36e-09	249	extracellular matrix organization	0.000233	50
	translational initiation	5.64e-06	41	defense response	0.000236	167
	actin filament-based process	1.64e-05	97	cell death	0.000326	209
	carboxylic acid metabolic process	0.000115	119	muscle contraction	0.00265	50
	regulation of peptidyl-tyrosine phosphorylation	0.00418	40	wound healing	0.00477	68
	muscle contraction	0.00438	53	regulation of cell projection organization	0.00494	74
	positive regulation of phosphorus metabolic process	0.0103	121	regulation of heart rate by cardiac conduction	0.0101	12
	regulation of cell projection organization	0.0154	78	regulation of hydrolase activity	0.0193	125
	sodium ion transport	0.0264	36	bundle of His cell-Purkinje myocyte adhesion involved in cell communication	0.0246	5
				phosphatidylinositol 3-kinase signaling	0.027	24

### Sheet: All_pathways_KEGG_human
Hours post infection	KEGG pathway name - MOK023 infected animals	P value	Gene count		Hours post infection	KEGG pathway name - MOK124 infected animals	P value	Gene count
24hpi	TNF signaling pathway	5.17e-15	38		24hpi	NF-kappa B signaling pathway	1e-11	37
24hpi	NF-kappa B signaling pathway	4.45e-14	32		24hpi	TNF signaling pathway	4.06e-11	43
24hpi	Leishmaniasis	6.52e-13	28		24hpi	NOD-like receptor signaling pathway	2.33e-10	52
24hpi	JAK-STAT signaling pathway	2.19e-12	43		24hpi	C-type lectin receptor signaling pathway	5.9e-10	39
24hpi	NOD-like receptor signaling pathway	3.5e-12	42		24hpi	Chemokine signaling pathway	1.11e-09	57
24hpi	Influenza A	5.17e-11	42		24hpi	Leishmaniasis	1.26e-09	31
24hpi	Osteoclast differentiation	1.18e-10	35		24hpi	Osteoclast differentiation	1.48e-09	44
24hpi	Tuberculosis	2.07e-10	41		24hpi	JAK-STAT signaling pathway	2.83e-09	50
24hpi	C-type lectin receptor signaling pathway	7.89e-10	30		24hpi	Influenza A	4.5e-09	51
24hpi	Measles	8.23e-10	34		24hpi	Toxoplasmosis	1.98e-08	36
24hpi	Cytokine-cytokine receptor interaction	1.28e-09	51		24hpi	Pathways in cancer	7.31e-08	93
24hpi	Toxoplasmosis	2.58e-09	29		24hpi	Kaposi sarcoma-associated herpesvirus infection	9.25e-08	53
24hpi	Chemokine signaling pathway	5.63e-09	39		24hpi	Hepatitis B	1.89e-07	42
24hpi	Inflammatory bowel disease (IBD)	8.41e-09	22		24hpi	Measles	4.15e-07	40
24hpi	Th17 cell differentiation	1.03e-08	29		24hpi	Tuberculosis	7.05e-07	48
24hpi	Hepatitis B	2.2e-08	33		24hpi	MAPK signaling pathway	1.58e-06	63
24hpi	Th1 and Th2 cell differentiation	3.33e-08	26		24hpi	Epstein-Barr virus infection	4.09e-06	48
24hpi	Kaposi sarcoma-associated herpesvirus infection	5.42e-08	39		24hpi	Hepatitis C	6.19e-06	39
24hpi	Herpes simplex infection	6.45e-08	39		24hpi	RIG-I-like receptor signaling pathway	1.27e-05	25
24hpi	Epstein-Barr virus infection	3.99e-07	37		24hpi	Th17 cell differentiation	1.39e-05	30
24hpi	Chagas disease (American trypanosomiasis)	5.15e-07	26		24hpi	Transcriptional misregulation in cancer	1.47e-05	44
24hpi	Toll-like receptor signaling pathway	6.46e-07	26		24hpi	Herpes simplex infection	1.51e-05	48
24hpi	Pertussis	7.65e-07	22		24hpi	Toll-like receptor signaling pathway	1.57e-05	32
24hpi	Pathways in cancer	9.13e-07	68		24hpi	B cell receptor signaling pathway	1.76e-05	24
24hpi	Hepatitis C	1.15e-06	30		24hpi	Cytokine-cytokine receptor interaction	2.92e-05	41
24hpi	Human cytomegalovirus infection	1.74e-06	39		24hpi	Th1 and Th2 cell differentiation	3.21e-05	29
24hpi	HIF-1 signaling pathway	6.12e-06	21		24hpi	Inflammatory bowel disease (IBD)	3.64e-05	19
24hpi	Legionellosis	9.95e-06	17		24hpi	Human cytomegalovirus infection	7.21e-05	53
24hpi	Necroptosis	1.16e-05	31		24hpi	Fc gamma R-mediated phagocytosis	0.000119	26
24hpi	RIG-I-like receptor signaling pathway	1.77e-05	19		24hpi	Chagas disease (American trypanosomiasis)	0.000143	30
24hpi	Malaria	2.39e-05	15		24hpi	Platelet activation	0.000227	27
24hpi	AGE-RAGE signaling pathway in diabetic complications	4.55e-05	23		24hpi	Adipocytokine signaling pathway	0.00037	19
24hpi	MicroRNAs in cancer	6.65e-05	26		24hpi	HIF-1 signaling pathway	0.000417	24
24hpi	Hematopoietic cell lineage	7.4e-05	20		24hpi	Shigellosis	0.000499	22
24hpi	Rheumatoid arthritis	0.000149	13		24hpi	Pertussis	0.00051	24
24hpi	African trypanosomiasis	0.000165	12		24hpi	Notch signaling pathway	0.000528	18
24hpi	MAPK signaling pathway	0.000166	35		24hpi	Leukocyte transendothelial migration	0.000552	31
24hpi	Amoebiasis	0.00023	21		24hpi	Malaria	0.000703	17
24hpi	Notch signaling pathway	0.000611	12		24hpi	Viral carcinogenesis	0.00103	46
24hpi	IL-17 signaling pathway	0.0017	18		24hpi	Prostate cancer	0.0012	25
24hpi	Viral carcinogenesis	0.00198	31		24hpi	Salmonella infection	0.00152	25
24hpi	B cell receptor signaling pathway	0.00256	16		24hpi	Fluid shear stress and atherosclerosis	0.00164	30
24hpi	Shigellosis	0.00317	11		24hpi	Chronic myeloid leukemia	0.00167	22
24hpi	Acute myeloid leukemia	0.00333	15		24hpi	Necroptosis	0.00185	39
24hpi	Human T-cell leukemia virus 1 infection	0.00466	36		24hpi	IL-17 signaling pathway	0.00189	24
24hpi	Fc gamma R-mediated phagocytosis	0.00509	17		24hpi	MicroRNAs in cancer	0.00224	35
24hpi	Adipocytokine signaling pathway	0.0051	13		24hpi	Acute myeloid leukemia	0.00259	19
24hpi	Natural killer cell mediated cytotoxicity	0.00564	20		24hpi	Rap1 signaling pathway	0.00268	3
24hpi	Prostate cancer	0.00631	18		24hpi	Legionellosis	0.00309	18
24hpi	Salmonella infection	0.00757	17		24hpi	AGE-RAGE signaling pathway in diabetic complications	0.00387	26
24hpi	Transcriptional misregulation in cancer	0.0105	14		24hpi	Pancreatic cancer	0.00517	19
24hpi	Chronic myeloid leukemia	0.0126	15		24hpi	Natural killer cell mediated cytotoxicity	0.00776	27
24hpi	Human papillomavirus infection	0.0131	43		24hpi	FoxO signaling pathway	0.00802	28
24hpi	Apoptosis - multiple species	0.0176	3		24hpi	Ras signaling pathway	0.00811	44
24hpi	Parathyroid hormone synthesis, secretion and action	0.0184	19		24hpi	Small cell lung cancer	0.0094	20
24hpi	Cytosolic DNA-sensing pathway	0.0215	13		24hpi	Fc epsilon RI signaling pathway	0.014	18
24hpi	Graft-versus-host disease	0.0219	6		24hpi	Cytosolic DNA-sensing pathway	0.0146	9
24hpi	PI3K-Akt signaling pathway	0.0276	40		24hpi	Human immunodeficiency virus 1 infection	0.0156	44
24hpi	Proteoglycans in cancer	0.0358	20		24hpi	Rheumatoid arthritis	0.0249	21
24hpi	Asthma	0.0373	5		24hpi	Renal cell carcinoma	0.0287	17
24hpi	Fluid shear stress and atherosclerosis	0.0401	11		24hpi	EGFR tyrosine kinase inhibitor resistance	0.0294	10
24hpi	EGFR tyrosine kinase inhibitor resistance	0.045	7		24hpi	Epithelial cell signaling in Helicobacter pylori infection	0.0302	9
24hpi	Pancreatic cancer	0.0451	14		24hpi	Non-small cell lung cancer	0.0315	18
48hpi	Leishmaniasis	9.46e-09	30		24hpi	Hematopoietic cell lineage	0.032	20
48hpi	TNF signaling pathway	6.18e-08	38		24hpi	Parathyroid hormone synthesis, secretion and action	0.0379	18
48hpi	NF-kappa B signaling pathway	3.94e-07	33		48hpi	PI3K-Akt signaling pathway	1.31e-05	66
48hpi	Toxoplasmosis	1.23e-06	36		48hpi	Cytokine-cytokine receptor interaction	2.26e-05	57
48hpi	Tuberculosis	2.21e-06	48		48hpi	Focal adhesion	0.000303	41
48hpi	Cytokine-cytokine receptor interaction	3.99e-06	68		48hpi	Proteoglycans in cancer	0.000303	41
48hpi	Inflammatory bowel disease (IBD)	1.17e-05	24		48hpi	Hippo signaling pathway	0.000448	34
48hpi	Rheumatoid arthritis	4.89e-05	28		48hpi	Pathways in cancer	0.000542	83
48hpi	Osteoclast differentiation	0.000112	35		48hpi	Rap1 signaling pathway	0.00181	40
48hpi	Th17 cell differentiation	0.000134	31		48hpi	ECM-receptor interaction	0.0032	21
48hpi	JAK-STAT signaling pathway	0.000246	41		48hpi	Tight junction	0.00538	34
48hpi	Influenza A	0.000308	42		48hpi	Hippo signaling pathway - multiple species	0.00573	11
48hpi	Th1 and Th2 cell differentiation	0.000469	27		48hpi	Toxoplasmosis	0.0168	24
48hpi	Malaria	0.000612	18		48hpi	Human papillomavirus infection	0.0397	53
48hpi	Chemokine signaling pathway	0.000838	44		48hpi	Axon guidance	0.0405	32
48hpi	C-type lectin receptor signaling pathway	0.00104	29		72hpi	Hippo signaling pathway	5.95e-05	29
48hpi	Herpes simplex infection	0.00258	42		72hpi	Tight junction	6.61e-05	31
48hpi	NOD-like receptor signaling pathway	0.00332	39		72hpi	Hippo signaling pathway - multiple species	0.000188	11
48hpi	Legionellosis	0.00529	18		72hpi	Rap1 signaling pathway	0.00792	30
48hpi	RIG-I-like receptor signaling pathway	0.00549	21		72hpi	Proteoglycans in cancer	0.025	28
48hpi	Intestinal immune network for IgA production	0.00603	16		72hpi	Focal adhesion	0.025	28
48hpi	Pertussis	0.00668	22		72hpi	PI3K-Akt signaling pathway	0.0362	42
48hpi	Toll-like receptor signaling pathway	0.0157	26		168hpi	Tight junction	0.0043	29
48hpi	Measles	0.0167	31		168hpi	Hippo signaling pathway	0.0105	26
48hpi	Fluid shear stress and atherosclerosis	0.017	32		168hpi	Cytokine-cytokine receptor interaction	0.0213	40
48hpi	Hepatitis B	0.0198	33		168hpi	Hippo signaling pathway - multiple species	0.0239	9
48hpi	Hematopoietic cell lineage	0.0274	24
48hpi	Staphylococcus aureus infection	0.0313	16
48hpi	Chagas disease (American trypanosomiasis)	0.0345	25
48hpi	Kaposi sarcoma-associated herpesvirus infection	0.0388	39
48hpi	Hepatitis C	0.0392	30
72hpi	Leishmaniasis	7.98e-06	24
72hpi	TNF signaling pathway	6.21e-05	30
72hpi	Ribosome	0.000304	33
72hpi	Cytokine-cytokine receptor interaction	0.00212	54
72hpi	Toxoplasmosis	0.00235	27
72hpi	C-type lectin receptor signaling pathway	0.00585	25
72hpi	Osteoclast differentiation	0.00823	28
72hpi	Tuberculosis	0.0131	35
168hpi	Ribosome	2.97e-11	42
168hpi	Glycine, serine and threonine metabolism	0.0156	12
